# Identifying novel links between cardiovascular disease and insomnia by *Drosophila* modeling of genes from a pleiotropic GWAS locus

**DOI:** 10.1101/2023.07.24.550429

**Authors:** Farah Abou Daya, Torrey Mandigo, Lily Ober, Dev Patel, Matthew Maher, Suraj Math, Cynthia Tchio, James A. Walker, Richa Saxena, Girish C. Melkani

## Abstract

Insomnia symptoms have been associated with cardiovascular disease (CVD), doubling the risk of incident CVD, but specific shared pathways remain poorly understood. Recently, genome-wide association studies (GWAS) identified genetic loci significantly associated with insomnia symptoms, including one locus (near *ATP5G1*, *UBE2Z*, *SNF8*, *IGF2BP1*, and *GIP*) that was previously linked with CVD in an independent GWAS. To evaluate the cell-autonomous role of genes within the 17q21 insomnia and CVD locus, we used *Drosophila melanogaster* models to perform tissue-specific RNAi knockdown of four conserved orthologues (*ATPSynC, Lsn, Bruce*, and *Imp*) in neurons and in the heart. To identify non-cell-autonomous mechanisms, we also assessed heart function in flies with neuronal-specific knockdown and sleep in flies with heart-specific knockdown. Neuronal and cardiac-specific RNAi knockdown of several of the genes conserved in *Drosophila* led to compromised sleep quality and impaired cardiac performance. Neuronal-specific knockdown of *ATPSynC, Imp, and Lsn* led to disruptions in sleep quantity and quality. Knockdown of *ATPSynC and Lsn in the heart* led to significantly reduced cardiac performance without and with cardiac dilation, respectively. Furthermore, *Lsn* and *ATPSynC-*suppressed hearts showed disruption in the actin-containing myofibrillar organization and led to a significantly shortened lifespan. Non-cell-autonomous effects were seen both from neurons to heart (*Imp*), and heart to neurons (*ATPSynC* and *Lsn)*. Specifically, *Imp* neuronal knockdown led to a significantly compromised cardiac function, whereas knockdown of *ATPSynC* and *Lsn* in the heart led to compromised sleep characterized by increased sleep fragmentation, both accompanied by an increase in inflammation through Upd3, an inflammatory cytokine, in the heart or head, respectively. We also demonstrate disrupted cardiac function or sleep upon cardiac-specific or neuronal-specific overexpression of Upd3, respectively, showing a direct link between cardiac dysfunction and sleep disruption through inflammation. Our study reveals tissue-specific and cross-tissue consequences of Drosophila knockdown of multiple genes at this locus, providing novel insights into potential genetic mechanisms linking CVD and insomnia. Our study also highlights the key role of these four conserved genes in both sleep and cardiac function.
