## Supplementary material for "Identifying novel links between cardiovascular disease and insomnia by *Drosophila* modeling of genes from a pleiotropic GWAS locus": Table S1

### Sheet: ATP5G1_rs4643373
Table S1. Multi-tissue eQTL analyses of CVD- and insomnia-related genes at rs4643373.
ATP5G1					SNF8					UBE2Z					IGF2BP1
Tissue	Samples	NES	p-value	m-value	Tissue	Samples	NES	p-value	m-value	Tissue	Samples	NES	p-value	m-value	Tissue	Samples	NES	p-value	m-value
Liver	208	0.0748	0.1	0.055	Liver	208	0.0491	0.2	0.057	Small Intestine - Terminal lleum	174	0.147	0.03	0.16	Artery - Tibial	584	0.0302	0.6	0.017
Spleen	227	0.032	0.3	0	Small Intestine - Terminal lleum	174	0.0142	0.7	0.11	Cells-EBV-transformed lymphocytes	147	0.146	0.06	0.152	Cells - Cultured fibroblasts	483	0.01	0.8	0.009
Whole Blood	670	0.00858	0.6	0	Colon - Sigmoid	318	0.0017	1	0.068	Whole Blood	670	0.114	3.9e-05	0.331	Thyroid	574	-	-	-
Skin - Sun Exposed (Lower leg)	605	0.00435	0.8	0.002	Kidney - Cortex	73	-0.0153	0.8	0.689	Liver	208	0.0831	0.09	0.154	Small Intestine - Terminal lleum	174	-	-	-
Adipose Subcutaneous	581	0.00197	0.9	0.001	Adipose - Visceral (Omentum)	469	-0.0158	0.4	0.006	Colon - Transverse	368	0.0738	0.03	0.189	Brain - Frontal Cortex (BA9)	175	-	-	-
Esophagus Mucosa	497	-0.0183	0.5	0.22	Skin - Sun Exposed (Lower leg)	605	-0.022	0.4	0.064	Cells - Cultured fibroblasts	483	0.0638	0.03	0.215	Skin - Not Sun Exposed (Suprapubic)	517	-	-	-
Artery - Coronary	213	-0.019	0.6	0.502	Whole Blood	670	-0.0265	0.2	0.013	Artery - Coronary	213	0.0548	0.2	0.159	Vagina	141	-	-	-
Lung	515	-0.0192	0.3	0.056	Prostate	221	-0.0285	0.5	0.435	Pancreas	305	0.0533	0.2	0.108	Whole Blood	670	-	-	-
Skin - Not Sun Exposed (Suprapubic)	517	-0.0239	0.3	0.144	Breast - Mammary Tissue	396	-0.0393	0.06	0.361	Spleen	227	0.0483	0.5	0.142	Breast - Mammary Tissue	396	-	-	-
Adipose - Visceral (Omentum) Artery - Tibial	469	-0.0331	0.1	0.423	Esophagus - Mucosa	497	-0.0426	0.2	0.676	Heart - Left Ventricle	386	0.0463	0.08	0.177	Pituitary	237	-	-	-
Brain - Hippocampus	584	-0.0336	0.07	0.328	Colon - Transverse	368	-0.0481	0.1	0.705	Adipose - Subcutaneous	581	0.0459	0.1	0.155	Minor Salivary Gland	144	-	-	-
Brain Caudate (basal ganglia)	165	-0.0339	0.3	0.656	Muscle - Skeletal	706	-0.0567	0.01	0.963	Lung	515	0.0452	0.09	0.191	Adipose - Subcutaneous	581	-	-	-
-	194	-0.0402	0.2	0.789	Minor Salivary Gland	144	-0.0627	0.3	0.889	Esophagus - Gastroesophageal Junction	330	0.0398	0.3	0.145	Adrenal Gland	233	-	-	-
Brain - Putamen (basal ganglia)	170	-0.0421	0.2	0.739	Lung	515	-0.0646	0.0013	0.989	Esophagus - Mucosa	497	0.0355	0.2	0.133	Heart - Atrial Appendage	372	-	-	-
Cells - EBV-transformed lymphocytes	147	-0.0443	0.4	0.751	Artery - Tibial	584	-0.0729	0.00087	1	Prostate	221	0.0332	0.6	0.146	Brain - Amygdala	129	-	-	-
Kidney - Cortex	73	-0.0464	0.6	0.782	Heart - Atrial Appendage	372	-0.0732	0.02	0.98	Colon - Sigmoid	318	0.0313	0.4	0.167	Stomach	324	-	-	-
Ovary	167	-0.0467	0.2	0.744	Spleen	227	-0.0744	0.07	0.936	Adipose - Visceral (Omentum)	469	0.0286	0.3	0.093	Brain - Caudate (basal ganglia)	194	-	-	-
Cells Cultured fibroblasts	483	-0.0482	0.0019	0.979	Skin - Not Sun Exposed (Suprapubic)	517	-0.0757	0.007	0.958	Testis	322	0.024	0.2	0.123	Colon - Transverse	368	-	-	-
Colon - Transverse	368	-0.0487	0.01	0.87	Adipose - Subcutaneous	581	-0.078	0.0012	1	Stomach	324	0.024	0.5	0.119	Brain - Cerebellum	209	-	-	-
Minor Salivary Gland	144	-0.0489	0.3	0.761	Brain - Cerebellar Hemisphere	175	-0.0793	0.3	0.912	Ovary	167	0.0237	0.6	0.167	Esophagus - Muscularis	465	-	-	-
Uterus	129	-0.0506	0.2	0.777	Uterus	129	-0.0808	0.1	0.943	Artery - Aorta	387	0.0214	0.5	0.093	Liver	208	-	-	-
Breast - Mammary Tissue	396	-0.0522	0.04	0.916	Nerve - Tibial	532	-0.0826	7.4e-05	1	Breast - Mammary Tissue	396	0.019	0.6	0.071	Brain - Hypothalamus	170	-	-	-
Prostate	221	-0.0533	0.1	0.781	Cells - EBV-transformed lymphocytes	147	-0.0828	0.09	0.931	Esophagus Muscularis	465	0.00997	0.7	0.051	Prostate	221	-	-	-
Pancreas	305	-0.0614	0.04	0.95	Stomach	324	-0.0844	0.02	0.995	Brain - Cerebellar Hemisphere	175	0.00877	0.9	0.104	Pancreas	305	-	-	-
Brain - Anterior cingulate cortex (BA24)	147	-0.063	0.2	0.87	Esophagus - Muscularis	465	-0.0876	0.00048	1	Nerve - Tibial	532	0.00852	0.8	0.088	Nerve - Tibial	532	-	-	-
Stomach	324	-0.069	0.008	0.985	Esophagus - Gastroesophageal Junction	330	-0.0936	0.0045	1	Thyroid	574	0.00794	0.8	0.033	Spleen	227	-	-	-
Esophagus Gastroesophageal Junction	330	-0.0698	0.01	0.963	Ovary	167	-0.0942	0.02	0.981	Kidney - Cortex	73	0.00501	0.9	0.157	Colon - Sigmoid	318	-	-	-
Muscle - Skeletal	706	-0.076	3.2e-08	1	Cells - Cultured fibroblasts	483	-0.098	4.1e-07	1	Heart - Atrial Appendage	372	-0.00293	0.9	0.06	Brain - Anterior cingulate cortex (BA24)	147	-	-	-
Artery - Aorta	387	-0.0772	0.007	1	Heart - Left Ventricle	386	-0.0992	0.0004	0.996	Brain - Cerebellum	209	-0.00469	0.9	0.153	Muscle - Skeletal	706	-	-	-
Adrenal Gland	233	-0.0825	0.02	0.947	Thyroid	574	-0.0994	1.3e-06	1	Brain - Cortex	205	-0.00588	0.9	0.144	Brain - Hippocampus	165	-	-	-
Small Intestine - Terminal Ileum	174	-0.0839	0.01	0.977	Adrenal Gland	233	-0.12	0.01	0.998	Adrenal Gland	233	-0.0244	0.6	0.208	Brain-Cortex	205	-	-	-
Brain - Nucleus accumbens (basal ganglia)	202	-0.0887	0.005	0.994	Artery - Aorta	387	-0.126	1.1e-05	1	Artery - Tibial	584	-0.0287	0.3	0.09	Heart - Left Ventricle	386	-	-	-
Vagina	141	-0.0897	0.02	0.963	Pancreas	305	-0.126	0.007	0.995	Brain - Nucleus accumbens (basal ganglia)	202	-0.0319	0.5	0.192	Uterus	129	-	-	-
Thyroid	574	-0.0937	2.4e-06	1	Vagina	141	-0.127	0.0048	0.992	Brain Frontal Cortex (BA9)	175	-0.0436	0.3	0.264	Ovary	167	-	-	-
Brain - Cortex	205	-0.1	0.009	0.981	Artery - Coronary	213	-0.132	0.00023	1	Muscle - Skeletal	706	-0.0477	0.05	0.244	Esophagus - Gastroesophageal Junction	330	-	-	-
Testis	322	-0.103	0.008	0.981	Testis	322	-0.158	0.0017	0.985	Pituitary	237	-0.0494	0.3	0.218	Brain - Spinal cord (cervical c-1)	126	-	-	-
Nerve - Tibial	532	-0.105	2.1e-07	1	Pituitary	237	-0.16	0.0017	1	Brain - Anterior cingulate cortex (BA24)	147	-0.058	0.3	0.221	Adipose - Visceral (Omentum)	469	-	-	-
Colon - Sigmoid	318	-0.11	0.00027	1	Brain - Substantia nigra	114	-0.17	0.02	0.98	Skin - Sun Exposed (Lower leg)	605	-0.0587	0.01	0.408	Brain - Nucleus accumbens (basal ganglia)	202	-	-	-
Heart - Atrial Appendage	372	-0.112	6.8e-06	1	Brain - Cerebellum	209	-0.189	0.01	0.971	Uterus	129	-0.061	0.3	0.213	Brain - Cerebellar Hemisphere	175	-	-	-
Esophagus - Muscularis	465	-0.121	2.5e-08	1	Brain - Nucleus accumbens (basal ganglia)	202	-0.21	2.4e-05	1	Vagina	141	-0.0732	0.3	0.251	Esophagus - Mucosa	497	-	-	-
Brain - Hypothalamus	170	-0.124	0.006	0.996	Brain - Hippocampus	165	-0.224	0.00076	1	Skin - Not Sun Exposed (Suprapubic)	517	-0.0908	0.0011	0.625	Artery - Aorta	387	-	-	-
Brain Frontal Cortex (BA9)	175	-0.127	0.0001	1	Brain Putamen (basal ganglia)	170	-0.231	0.00049	1	Brain - Hypothalamus	170	-0.0951	0.07	0.345	Brain - Putamen (basal ganglia)	170	-	-	-
Brain Cerebellar Hemisphere	175	-0.13	0.0029	1	Brain-Caudate (basal ganglia)	194	-0.231	1.5e-05	1	Brain-Hippocampus	165	-0.0976	0.06	0.467	Lung	515	-	-	-
Brain - Amygdala	129	-0.139	0.007	0.987	Brain - Frontal Cortex (BA9)	175	-0.237	1.3e-05	1	Minor Salivary Gland	144	-0.0982	0.2	0.259	Brain - Substantia nigra	114	-	-	-
Pituitary	237	-0.154	0.00021	1	Brain - Cortex	205	-0.276	8.7e-06	0.983	Brain Caudate (basal ganglia)	194	-0.0989	0.1	0.249	Skin - Sun Exposed (Lower leg)	605	-	-	-
Brain - Substantia nigra	114	-0.159	0.02	0.871	Brain - Anterior cingulate cortex (BA24)	147	-0.28	9.6e-05	0.999	Brain - Putamen (basal ganglia)	170	-0.163	0.02	0.453	Cells - EBV-transformed lymphocytes	147	-0.0388	0.8	0.352
Heart Left Ventricle	386	-0.164	2.2e-09	1	Brain - Amygdala	129	-0.313	2.1e-08	1	Brain-Spinal cord (cervical c-1)	126	-0.233	2.9e-05	0.655	Artery - Coronary	213	-0.0485	0.5	0.277
Brain - Spinal cord (cervical c-1)	126	-0.172	0.0021	0.985	Brain - Hypothalamus	170	-0.316	1e-07	1	Brain - Substantia nigra	114	-0.258	0.0026	0.469	Kidney - Cortex	73	-0.137	0.08	0.715
Brain - Cerebellum	209	-0.223	8e-06	0.999	Brain - Spinal cord (cervical c-1)	126	-0.405	2e-08	1	Brain - Amygdala	129	-0.273	0.00053	0.645	Testis	322	-0.18	9e-07	1

### Sheet: SNF8_rs4643373
Tissue	Samples	NES	p-value	m-value
Liver	208	0.0491	0.2	0.057
Small Intestine - Terminal lleum	174	0.0142	0.7	0.11
Colon - Sigmoid	318	0.0017	1	0.068
Kidney - Cortex	73	-0.0153	0.8	0.689
Adipose - Visceral (Omentum)	469	-0.0158	0.4	0.006
Skin - Sun Exposed (Lower leg)	605	-0.022	0.4	0.064
Whole Blood	670	-0.0265	0.2	0.013
Prostate	221	-0.0285	0.5	0.435
Breast - Mammary Tissue	396	-0.0393	0.06	0.361
Esophagus - Mucosa	497	-0.0426	0.2	0.676
Colon - Transverse	368	-0.0481	0.1	0.705
Muscle - Skeletal	706	-0.0567	0.01	0.963
Minor Salivary Gland	144	-0.0627	0.3	0.889
Lung	515	-0.0646	0.0013	0.989
Artery - Tibial	584	-0.0729	0.00087	1
Heart - Atrial Appendage	372	-0.0732	0.02	0.98
Spleen	227	-0.0744	0.07	0.936
Skin - Not Sun Exposed (Suprapubic)	517	-0.0757	0.007	0.958
Adipose - Subcutaneous	581	-0.078	0.0012	1
Brain - Cerebellar Hemisphere	175	-0.0793	0.3	0.912
Uterus	129	-0.0808	0.1	0.943
Nerve - Tibial	532	-0.0826	7.4e-05	1
Cells - EBV-transformed lymphocytes	147	-0.0828	0.09	0.931
Stomach	324	-0.0844	0.02	0.995
Esophagus - Muscularis	465	-0.0876	0.00048	1
Esophagus - Gastroesophageal Junction	330	-0.0936	0.0045	1
Ovary	167	-0.0942	0.02	0.981
Cells - Cultured fibroblasts	483	-0.098	4.1e-07	1
Heart - Left Ventricle	386	-0.0992	0.0004	0.996
Thyroid	574	-0.0994	1.3e-06	1
Adrenal Gland	233	-0.12	0.01	0.998
Artery - Aorta	387	-0.126	1.1e-05	1
Pancreas	305	-0.126	0.007	0.995
Vagina	141	-0.127	0.0048	0.992
Artery - Coronary	213	-0.132	0.00023	1
Testis	322	-0.158	0.0017	0.985
Pituitary	237	-0.16	0.0017	1
Brain - Substantia nigra	114	-0.17	0.02	0.98
Brain - Cerebellum	209	-0.189	0.01	0.971
Brain - Nucleus accumbens (basal ganglia)	202	-0.21	2.4e-05	1
Brain - Hippocampus	165	-0.224	0.00076	1
Brain Putamen (basal ganglia)	170	-0.231	0.00049	1
Brain-Caudate (basal ganglia)	194	-0.231	1.5e-05	1
Brain - Frontal Cortex (BA9)	175	-0.237	1.3e-05	1
Brain - Cortex	205	-0.276	8.7e-06	0.983
Brain - Anterior cingulate cortex (BA24)	147	-0.28	9.6e-05	0.999
Brain - Amygdala	129	-0.313	2.1e-08	1
Brain - Hypothalamus	170	-0.316	1e-07	1
Brain - Spinal cord (cervical c-1)	126	-0.405	2e-08	1

### Sheet: UBE2Z_rs4643373
Tissue	Samples	NES	p-value	m-value
Small Intestine - Terminal lleum	174	0.147	0.03	0.16
Cells-EBV-transformed lymphocytes	147	0.146	0.06	0.152
Whole Blood	670	0.114	3.9e-05	0.331
Liver	208	0.0831	0.09	0.154
Colon - Transverse	368	0.0738	0.03	0.189
Cells - Cultured fibroblasts	483	0.0638	0.03	0.215
Artery - Coronary	213	0.0548	0.2	0.159
Pancreas	305	0.0533	0.2	0.108
Spleen	227	0.0483	0.5	0.142
Heart - Left Ventricle	386	0.0463	0.08	0.177
Adipose - Subcutaneous	581	0.0459	0.1	0.155
Lung	515	0.0452	0.09	0.191
Esophagus - Gastroesophageal Junction	330	0.0398	0.3	0.145
Esophagus - Mucosa	497	0.0355	0.2	0.133
Prostate	221	0.0332	0.6	0.146
Colon - Sigmoid	318	0.0313	0.4	0.167
Adipose - Visceral (Omentum)	469	0.0286	0.3	0.093
Testis	322	0.024	0.2	0.123
Stomach	324	0.024	0.5	0.119
Ovary	167	0.0237	0.6	0.167
Artery - Aorta	387	0.0214	0.5	0.093
Breast - Mammary Tissue	396	0.019	0.6	0.071
Esophagus Muscularis	465	0.00997	0.7	0.051
Brain - Cerebellar Hemisphere	175	0.00877	0.9	0.104
Nerve - Tibial	532	0.00852	0.8	0.088
Thyroid	574	0.00794	0.8	0.033
Kidney - Cortex	73	0.00501	0.9	0.157
Heart - Atrial Appendage	372	-0.00293	0.9	0.06
Brain - Cerebellum	209	-0.00469	0.9	0.153
Brain - Cortex	205	-0.00588	0.9	0.144
Adrenal Gland	233	-0.0244	0.6	0.208
Artery - Tibial	584	-0.0287	0.3	0.09
Brain - Nucleus accumbens (basal ganglia)	202	-0.0319	0.5	0.192
Brain Frontal Cortex (BA9)	175	-0.0436	0.3	0.264
Muscle - Skeletal	706	-0.0477	0.05	0.244
Pituitary	237	-0.0494	0.3	0.218
Brain - Anterior cingulate cortex (BA24)	147	-0.058	0.3	0.221
Skin - Sun Exposed (Lower leg)	605	-0.0587	0.01	0.408
Uterus	129	-0.061	0.3	0.213
Vagina	141	-0.0732	0.3	0.251
Skin - Not Sun Exposed (Suprapubic)	517	-0.0908	0.0011	0.625
Brain - Hypothalamus	170	-0.0951	0.07	0.345
Brain-Hippocampus	165	-0.0976	0.06	0.467
Minor Salivary Gland	144	-0.0982	0.2	0.259
Brain Caudate (basal ganglia)	194	-0.0989	0.1	0.249
Brain - Putamen (basal ganglia)	170	-0.163	0.02	0.453
Brain-Spinal cord (cervical c-1)	126	-0.233	2.9e-05	0.655
Brain - Substantia nigra	114	-0.258	0.0026	0.469
Brain - Amygdala	129	-0.273	0.00053	0.645

### Sheet: IGF2BP1_rs4643373
Tissue	Samples	NES	p-value	m-value
Artery - Tibial	584	0.0302	0.6	0.017
Cells - Cultured fibroblasts	483	0.01	0.8	0.009
Thyroid	574	-	-	-
Small Intestine - Terminal lleum	174	-	-	-
Brain - Frontal Cortex (BA9)	175	-	-	-
Skin - Not Sun Exposed (Suprapubic)	517	-	-	-
Vagina	141	-	-	-
Whole Blood	670	-	-	-
Breast - Mammary Tissue	396	-	-	-
Pituitary	237	-	-	-
Minor Salivary Gland	144	-	-	-
Adipose - Subcutaneous	581	-	-	-
Adrenal Gland	233	-	-	-
Heart - Atrial Appendage	372	-	-	-
Brain - Amygdala	129	-	-	-
Stomach	324	-	-	-
Brain - Caudate (basal ganglia)	194	-	-	-
Colon - Transverse	368	-	-	-
Brain - Cerebellum	209	-	-	-
Esophagus - Muscularis	465	-	-	-
Liver	208	-	-	-
Brain - Hypothalamus	170	-	-	-
Prostate	221	-	-	-
Pancreas	305	-	-	-
Nerve - Tibial	532	-	-	-
Spleen	227	-	-	-
Colon - Sigmoid	318	-	-	-
Brain - Anterior cingulate cortex (BA24)	147	-	-	-
Muscle - Skeletal	706	-	-	-
Brain - Hippocampus	165	-	-	-
Brain-Cortex	205	-	-	-
Heart - Left Ventricle	386	-	-	-
Uterus	129	-	-	-
Ovary	167	-	-	-
Esophagus - Gastroesophageal Junction	330	-	-	-
Brain - Spinal cord (cervical c-1)	126	-	-	-
Adipose - Visceral (Omentum)	469	-	-	-
Brain - Nucleus accumbens (basal ganglia)	202	-	-	-
Brain - Cerebellar Hemisphere	175	-	-	-
Esophagus - Mucosa	497	-	-	-
Artery - Aorta	387	-	-	-
Brain - Putamen (basal ganglia)	170	-	-	-
Lung	515	-	-	-
Brain - Substantia nigra	114	-	-	-
Skin - Sun Exposed (Lower leg)	605	-	-	-
Cells - EBV-transformed lymphocytes	147	-0.0388	0.8	0.352
Artery - Coronary	213	-0.0485	0.5	0.277
Kidney - Cortex	73	-0.137	0.08	0.715
Testis	322	-0.18	9e-07	1
