## Supplementary material for "Identifying novel links between cardiovascular disease and insomnia by *Drosophila* modeling of genes from a pleiotropic GWAS locus": Table S2

### Sheet: Table S3
Table S2. Sleep and cardiac parameters of 1-week-old male flies with neuronal (Elav-Gal4) or cardiac (Hand-Gal4) KD of CVD- and insomnia-related genes compared with their respective UAS controls.
	Total Sleep			Day Sleep			Night Sleep			Total Activity			Day Activity			Night Activity			Total Bout Number			Total Bout Length
	Mean	SEM	p-value	Mean	SEM	p-value	Mean	SEM	p-value	Mean	SEM	p-value	Mean	SEM	p-value	Mean	SEM	p-value	Mean	SEM	p-value	Mean	SEM	p-value
ATPSynC UAS/+	895.6	35.43	0.0001	370.6	21.46	0.0042	524.9	21.26	0.0012	1515	119.5	<0.0001	976.2	75.4	<0.0001	538.8	61.3	<0.0001	32.16	1.174	0.3643	29.07	2.027	0.0458
Elav>ATPSynC	1092	23.22		460.1	14.93		632.1	12.24		483.2	34.29		309.1	20.33		174.1	21.62		28.88	1.572		37.51	2.379
Bruce UAS/+	1045	16.74	<0.0001	472.6	13.75	<0.0001	572.8	7.19	<0.0001	848.1	35.82	<0.0001	500.4	27.27	0.0206	347.7	22.21	<0.0001	30.38	1.059	0.0021	35.49	1.692	0.7955
Elav>Bruce	781.3	38.81		335.5	20.99		445.8	26.39		1403	99.87		706.5	50.41		696.2	64.11		23.88	0.9378		32.65	2.091
Lsn UAS/+	1082	12.83	0.0476	482.7	9.595	0.0023	599.4	8.149	0.8892	817.3	32.39	0.1317	495.9	25.38	0.0483	321.3	23.12	0.7554	23.15	1.319	0.9464	49.54	2.717	0.001
Elav>Lsn	968.4	35.02		391.5	21.92		576.9	17.22		1087	120		693.5	67.13		393.9	56.58		24.42	0.8305		37.38	1.388
Imp UAS/+	899.2	26.23	0.0122	474.8	15.53	<0.0001	424.4	23.01	0.9862	1396	84.32	0.0056	615.8	50.76	0.004	779.9	64.3	0.1187	22.64	1.954	<0.0001	42.56	3.128	0.0003
Elav>Imp	1047	40.47		617.4	19.59		438.3	27.57		943	104.1		328.5	77.01		614.4	42.32		36.8	2.132		27.98	2.34
	HP			AI			DI			DD			SD			FS
	Mean	SEM	p-value	Mean	SEM	p-value	Mean	SEM	p-value	Mean	SEM	p-value	Mean	SEM	p-value	Mean	SEM	p-value
ATPSynC UAS/+	0.5455	0.0283	<0.0001	0.1437	0.04035	<0.0001	0.2736	0.02262	<0.0001	70.51	1.128	0.0301	37.26	1.615	<0.0001	0.4744	0.01597	<0.0001
Hand>ATPSynC	0.977	0.04622		0.497	0.1101		0.7276	0.0446		64.45	2.184		49.24	1.294		0.2263	0.01872
Bruce UAS/+	0.5572	0.02141	0.0796	0.1028	0.01108	0.9792	0.2959	0.0191	0.0066	72.85	1.173	0.9657	40.84	0.8314	0.9036	0.4394	0.007475	0.9396
Hand>Bruce	0.6843	0.05062		0.1316	0.02874		0.4493	0.04611		74.07	0.9056		42.35	0.7595		0.4274	0.009609
Lsn UAS/+	0.6254	0.03659	0.0485	0.08183	0.01714	0.9599	0.3628	0.03425	0.5908	68.83	1.506	<0.0001	41.14	0.7055	<0.0001	0.3981	0.01059	<0.0001
Hand>Lsn	0.5042	0.0323		0.04489	0.007698		0.2966	0.02676		95.71	2.469		79.06	2.858		0.1782	0.01695
Imp UAS/+	0.6683	0.05136	0.0029	0.08736	0.0141	0.9904	0.3719	0.04294	0.1124	69.6	1.44	0.8974	41.31	1.013	0.9576	0.4052	0.01024	0.9977
Hand>Imp	0.4827	0.03134		0.1107	0.01835		0.2669	0.0277		67.94	1.235		40.13	1.197		0.4102	0.01289
