## Supplementary material for "Identifying novel links between cardiovascular disease and insomnia by *Drosophila* modeling of genes from a pleiotropic GWAS locus": Table S3

### Sheet: Sheet1
Table S3. Circadian rhythmicity of flies with neuronal-specific KD of CVD- and insomnia-related genes.
Genotype	N Flies	Percent Rhythmic	Rhythmic	Arrhythmic	Rhytmic Only
					Avg FFT	St. Err.	Adj. P-value	Avg Period	St. Err.	Adj. P-value
Elav>W1118	14	92.8571	13	1	0.00752308	0.0009368	-	24.0269	0.1655	-
Elav>ATPSynC	17	41.1765	7	10	0.00394286	0.000268	0.052	24.43	0.768	0.7903
Elav>Bruce	23	100	23	0	0.00972174	0.0007852	0.1278	24.2748	0.2109	0.8646
Elav>Lsn	13	92.3077	12	1	0.00705	0.0006814	0.9667	24.1867	0.3199	0.9713
Elav>Imp	18	0	0	18	-	-	-	-	-	-
