## Supplementary material for "Identifying novel links between cardiovascular disease and insomnia by *Drosophila* modeling of genes from a pleiotropic GWAS locus": Table S4

### Sheet: Sheet1
Table S4. Genotypes of RNAi lines.
Line	Genotype
V106834	P{KK108875}VIE-260B
BL35464	y[1] sc[*] v[1] sev[21]; P{y[+t7.7] v[+t1.8]=TRiP.GL00390}attP2
BL57705	y[1] sc[*] v[1] sev[21]; P{y[+t7.7] v[+t1.8]=TRiP.HMC04894}attP40
V110350	P{KK100908}VIE-260B
V21658	w1118; P{GD10787}v21658
BL38289	y[1] sc[*] v[1] sev[21]; P{y[+t7.7] v[+t1.8]=TRiP.HMS01747}attP40
V107620	P{KK100132}VIE-260B
V48309	w1118; P{GD16949}v48309/CyO
BL51814	y[1] sc[*] v[1] sev[21]; P{y[+t7.7] v[+t1.8]=TRiP.HMC03385}attP2/TM3, Sb[1] Ser[1]
V20321	w1118; P{GD9232}v20321
V20322	w1118; P{GD9232}v20322/CyO
BL38219	y[1] v[1]; P{y[+t7.7] v[+t1.8]=TRiP.GL00660}attP40
BL55645	y[1] sc[*] v[1] sev[21]; P{y[+t7.7] v[+t1.8]=TRiP.HMC03794}attP40
BL34977	y[1] sc[*] v[1] sev[21]; P{y[+t7.7] v[+t1.8]=TRiP.HMS01168}attP2
V108105	P{KK102944}VIE-260B
BL26286	y[1] v[1]; P{y[+t7.7] v[+t1.8]=TRiP.JF02055}attP2
V107417	P{KK102099}VIE-260B
V16846	w1118; P{GD5901}v16846
V106823	P{KK108557}VIE-260B
BL38305	y[1] v[1]; P{y[+t7.7] v[+t1.8]=TRiP.HMS01767}attP40
V24869	w1118; P{GD8363}v24869/TM3
BL38995	y[1] sc[*] v[1] sev[21]; P{y[+t7.7] v[+t1.8]=TRiP.HMS01911}attP40
V103944	P{KK102883}VIE-260B
BL40894	y[1] v[1]; P{y[+t7.7] v[+t1.8]=TRiP.HMS02142}attP40
V100295	P{KK107601}VIE-260B
V29275	w1118; P{GD14676}v29275
V16538	w1118; P{GD6339}v16538
BL28723	y[1] v[1]; P{y[+t7.7] v[+t1.8]=TRiP.JF03150}attP2/TM3, Sb[1]
