## Supplementary material for "Identifying novel links between cardiovascular disease and insomnia by *Drosophila* modeling of genes from a pleiotropic GWAS locus": Table S5

### Sheet: Fig. 2 Stats
Table S6. Sleep and cardiac parameters of 1-week-old male flies with neuronal KD of CVD- and insomnia-related genes compared with their respective RNAi controls.
	Total Sleep	Day Sleep	Night Sleep	Total Activity	Day Activity	Night Activity	Total Number of 1-minute wakes	Total Bout Number	Total Bout Length
	p-value	p-value	p-value	p-value	p-value	p-value	p-value	p-value	p-value
ATPSynC vs. Trip CTL	<0.0001	<0.0001	0.0006	<0.0001	<0.0001	0.008	0.0808	>0.9999	0.0009
Bruce vs. VDRC CTL	0.0061	0.9958	<0.0001	0.0797	>0.9999	0.0004	0.9352	>0.9999	0.265
Lsn vs. VDRC CTL	0.8352	0.3643	>0.9999	0.9996	>0.9999	0.9979	0.2854	0.9989	>0.9999
Imp vs. VDRC CTL	0.0374	<0.0001	<0.0001	0.5824	<0.0001	0.0313	<0.0001	<0.0001	0.0345
	HP	AI	DI	DD	SD	FS
	p-value	p-value	p-value	p-value	p-value	p-value
VDRC CTL vs. ATPSynC	<0.0001	<0.0001	<0.0001	0.7532	<0.0001	<0.0001
VDRC CTL vs. Bruce	0.0007	0.8453	0.001	0.007	0.0126	0.3655
VDRC CTL vs. Lsn	0.8909	0.9873	0.8307	<0.0001	<0.0001	<0.0001
VDRC CTL vs. Imp	0.9899	0.975	0.9957	0.9866	0.2096	0.0546

### Sheet: Sheet1
Table S5. Sleep and cardiac parameters of 1-week-old male flies with neuronal (Elav>Gal4) or cadiac (Hand-Gal4) KD of CVD- and insomnia-related genes compared with their respective RNAi controls.
	Total Sleep	Day Sleep	Night Sleep	Total Activity	Day Activity	Night Activity	Total Bout Number	Total Bout Length
Elav-Gal4>	p-value	p-value	p-value	p-value	p-value	p-value	p-value	p-value
Elav/+ vs. Bruce	0.6677	0.0074	>0.9999	0.9793	0.652	>0.9999	>0.9999	0.9441
Elav/+ vs. Lsn	0.2971	0.9083	<0.0001	0.7172	0.8517	0.001	>0.9999	0.9957
Elav/+ vs. Imp	0.0012	<0.0001	>0.9999	0.0073	0.0104	0.9425	<0.0001	0.0322
Elav/+ vs. ATPSynC	<0.0001	0.9617	<0.0001	<0.0001	0.0094	<0.0001	0.2283	0.9992
Elav/+ vs. VDRC CTL	0.9981	0.0065	<0.0001	0.9324	0.6163	0.0029	>0.9999	0.0034
Elav/+ vs. Trip CTL	0.0025	<0.0001	0.2789	>0.9999	0.0032	0.0169	0.2204	0.5467
ATPSynC vs. Trip CTL	<0.0001	<0.0001	0.0015	<0.0001	<0.0001	0.0206	>0.9999	>0.9999
Bruce vs. VDRC CTL	0.1962	>0.9999	<0.0001	0.28	>0.9999	0.0036	>0.9999	0.0053
Lsn vs. VDRC CTL	0.8243	0.3748	>0.9999	>0.9999	>0.9999	>0.9999	>0.9999	0.9988
Imp vs. VDRC CTL	0.0177	<0.0001	0.0001	0.2233	<0.0001	0.1571	<0.0001	0.0011
	HP	AI	DI	DD	SD	FS
Hand-Gal4>	p-value	p-value	p-value	p-value	p-value	p-value
Hand/+ vs. ATPSynC	0.0008	<0.0001	0.0001	0.073	0.0005	<0.0001
Hand/+ vs. Bruce	>0.9999	0.9997	>0.9999	0.7041	0.9895	>0.9999
Hand/+ vs. Lsn	0.0377	0.9998	0.1586	<0.0001	<0.0001	<0.0001
Hand/+ vs. Imp	0.0126	>0.9999	0.0399	0.9277	>0.9999	0.9972
Hand/+ vs. VDRC CTL	0.0035	>0.9999	0.0156	0.6353	0.3112	0.6292
Hand/+ vs. Trip CTL	0.9992	0.0011	0.9989	0.5435	0.3704	0.9104
ATPSynC vs. VDRC CTL	<0.0001	<0.0001	<0.0001	0.9685	<0.0001	<0.0001
Bruce vs. VDRC CTL	0.0067	0.9972	0.0096	0.0115	0.0249	0.7187
Lsn vs. VDRC CTL	0.9985	>0.9999	0.996	<0.0001	<0.0001	<0.0001
Imp vs. VDRC CTL	>0.9999	>0.9999	>0.9999	>0.9999	0.4381	0.1383
